# Engineered post-transcriptional regulation of *Scn10a* by Pumilio ameliorates neuropathic pain in mice

**DOI:** 10.64898/2026.11.13.765935

**Authors:** Guadalupe García, Jacob B. Shapiro, Alexander R. Mikesell, James P. Falese, Kai A. Bartol, Katherine M. McKenney, Shea Ruhly, Aaron C. Goldstrohm, Robert A. Pearce, Traci M. Tanaka Hall, Zachary T. Campbell

## Abstract

Post-transcriptional control of mRNA permeates biology, yet its contribution to sensory neuron physiology and pain remains unclear. The mammalian Pumilio proteins PUM1 and PUM2 (collectively referred to as PUM) are RNA-binding proteins that bind Pumilio response elements (PREs), typically situated in 3 ′ untranslated regions. PUM recruits the CCR4-NOT complex to promote mRNA deadenylation and decay. Several mRNAs that encode voltage-gated sodium channels that regulate action potential generation in pain sensing neurons harbor PREs. Here, we explored whether PUM plays a role in pain signaling. PUM1 and PUM2 were enriched in TRPV1-positive dorsal root ganglion neurons, where PUM2 physically interacted with *Scn9a*, *Scn10a*, and *Scn11a* transcripts, which encode Na_v_1.7, Na_v_1.8, and Na_v_1.9, respectively. Depletion of PUM in sensory neurons produced mechanical hypersensitivity and enhanced inflammatory pain. These effects were reversed by blocking Na_v_1.8 but not Na_v_1.7, raising the possibility that repression of *Scn10a* by PUM can be harnessed using synthetic biology to diminish neuropathic pain. To this end, we generated a chimera comprising the RNA-binding domain of PUM2 and a repressive domain, which we dubbed ‘super-PUM’. Expression of AAV-encoded super-PUM in sensory neurons reduced Na_v_1.8 abundance, diminished tetrodotoxin-resistant and suzetrigine-sensitive sodium currents, and prevented mechanical and thermal hypersensitivity following spared nerve injury. These results demonstrate that optimization of an endogenous post-transcriptional regulon provides a means to ameliorate neuropathic pain.
