## Supplementary table 1 for "Engineered post-transcriptional regulation of *Scn10a* by Pumilio ameliorates neuropathic pain in mice"

### Sheet: Primers
Name	Sequence (5′ to 3′)
pum1_grna1	TAATACGACTCACTATAGGCTGCGTACCAACTTATGGGTTTCAGAGCTATGCTGGAAAC
pum1_grna2	TAATACGACTCACTATAGCATTCCATATCGCAAACGAGGTTTCAGAGCTATGCTGGAAAC
pum1_grna3	TAATACGACTCACTATAGTCCGAATCCCAAGGACGTGTGTTTCAGAGCTATGCTGGAAAC
pum2_grna1	TAATACGACTCACTATAGAATAACCTACTGCGGCCGGAGTTTCAGAGCTATGCTGGAAAC
pum2_grna2	TAATACGACTCACTATAGCCCTGGCTACTCGTATTCGGTTTCAGAGCTATGCTGGAAAC
pum2_grna3	TAATACGACTCACTATAGTCGCTGTCGGATTAGGAAGAGTTTCAGAGCTATGCTGGAAAC
ntc_grna	GGATCCTAATACGACTCACTATAGCTCAGTTCCAGTACGGCTCCAGTTTTAGAGCTAGAA
pum gRNA amp fwd	TAATACGACTCACTATAG
pum gRNA amp rev	AAAAAAAGCACCGACTCGGTGC
pum cas9 long	AAAAAAAGCACCGACTCGGTGCCACTTTTTCAAGTTGATAACGGACTAGCCTTATTTCAACTTGCTATGCTGGTTTCCAGCATAGCTCTGA
ntc amp fwd	GGATCCTAATACGACTCACTATAG
ntc amp rev	AAAAAAGCACCGACTCGG
ntc cas9 long	AAAAAAGCACCGACTCGGTGCCACTTTTTCAAGTTGATAACGGACTAGCCTTATTTTAACTTG CTATTTCTAGCTCTAAAAC
wpre fwd	GGCTGTTGGGCACTGACAAT
wpre rev	CCGAAGGGACGTAGCAGAAG
hGH fwd	GGTGCGAGAAATGCCTAGAAGG
hGH rev	TGTCTTCCCAACTTGCCCCTT
Gsk3b fwd	GAGCCACTGATTACACGTCCAG
Gsk3b rev	CCAACTGATCCACACCACTGTC
Megf9 fwd	GGTGCGAGAAATGCCTAGAAGG
Megf9 rev	GCACTGATGTGGTCAAAGAGGC
Elavl1 fwd	ACTGAACGGCTTGAGACTCCAG
Elavl1 rev	CCACATCCTTCTGTGTCATGGTC
Fluc fwd	TTCGACCGGGACAAAACCAT
Fluc rev	ATCTGGTTGCCGAAGATGGG
Scn1a fwd	TCAGAGGGAAGCACAGTAGAC
Scn1a rev	TTCCACGCTGATTTGACAGCA
Scn2a fwd	ATTTTCGGCTCATTCTTCACACT
Scn2a rev	GGGCGAGGTATCGGTTTTTGT
Scn3a fwd	TGGAAGGACTATATCGCAGATGA
Scn3a rev	GTAGTTGGGGTTTCGTCCAGC
Scn4a fwd	GGTAATGATACGTGGTACGGC
Scn4a rev	CCTCCCAGTCAAAGGTAGAGTTG
Scn5a fwd	ATGGCAAACTTCCTGTTACCTC
Scn5a rev	CCACGGGCTTGTTTTTCAGC
Scn7a fwd	TGTCTCCTCTAAACTCCCTCAG
Scn7a rev	TGCGTAAATCCCAAGCAAAGT
Scn8a fwd	ATGGGGTAGGCTCTCCGAG
Scn8a rev	CCGACTCTGACTTAAACACCTTC
Scn9a fwd	TCCTTTATTCATAATCCCAGCCTCAC
Scn9a rev	GATCGGTTCCGTCTCTCTTTGC
Scn10a fwd	TCCGTGGGAACTACCAACTTC
Scn10a rev	GCTCGCCATAGAACCTGGG
Scn11a fwd	CGACTCTTTGGCTGCAATAGA
Scn11a rev	AGAGCTTAGGTAACTTCCTGGAG
Pum2 res705-898 gibson fwd	TCCAGTGTGGTGGAATTCTGCAGATATCCAGCACAGTGGCGCCACCATGCGGCCGCTAAGCGGCAGGAGCAGGC
Pum2 res705-898 gibson rev	GGTGCAGTGCTCCAGGATC
Pum2 res890-1049 gibson fwd	ATCCAGAGGATCCTGGAGCAC
Pum2 res890-1049 gibson rev	GATCAGCGGGTTTAAACGGGCCCTCTAGACTCGAGCGGCCTTACAGGTAGTACTTCTCCAGCTTGGC
Cnot7 subcloning fwd	TGTGCTGTCACTATGCCAGCAG
Cnot7 subcloning rev	TGACTGCTTGCTGGCTTCCTC
pcdna3.1 Cnot7 gibson sense	TGGAATTCTGCAGATATCCAGCACAGTGGCGCCACCATGCTTTGTGCTGTCACTATGCCAGCAG
Cnot7 linker gibson sense	GGAATGCATATGAAGAGGAAGCCAGCAAGCAGTCATCCGGTGGTTCCCAAGAAACTACTGGGACGAGTGAATCTGCGACCAGCTC

### Sheet: ASOs
Name	Sequence (5′ to 3′)
Pum ASO1	+G*+T*+C*C*T*T*C*A*T*C*A*T*G*+G*+T*+G	Modification Nomenclature: + indicates IDT's Affinity Plus (LNA) modification, * indicates phosphothiorate linkages
Pum ASO2	+T*+C*+T*G*A*T*C*T*T*T*C*A*C*+A*+C*+A
Pum ASO3	+T*+A*+A*T*T*A*T*A*C*A*C*A*T*A*T*+G*+G*+T
Scramble	+C*+C*+T*C*T*T*A*C*C*T*C*A*G*+T*+T*+A

### Sheet: Synthetic genes
Name	Sequence (5′ to 3′)
Pum2 RBD Shared Insert	GCCTTTCTCTCCACAGGGGTACCGCCACCATGGGCGCTAGCAGCGGCAGGAGCAGGCTGCTGGAGGACTTCAGGAACAACAGGTTCCCTAACCTGCAGCTGAGGGACCTGATCGGCCACATCGTGGAGTTCAGCCAGGACCAGCACGGCAGCAGGTTCATCCAGCAGAAGCTGGAGAGGGCCACCCCTGCCGAGAGGCAGATGGTGTTCAACGAGATCCTGCAGGCCGCCTACCAGCTGATGACCGACGTGTTCGGCAACTACGTGATCCAGAAGTTCTTCGAGTTCGGCAGCCTGGACCAGAAGCTGGCCCTGGCCACCAGGATCAGGGGCCACGTGCTGCCTCTGGCCCTGCAGATGTACGGCTGCAGGGTGATCCAGAAGGCCCTGGAGAGCATCA…
Pum2 RBD WT Insert	ATCCAGAGGATCCTGGAGCACTGCACCGCCGAGCAGACCCTGCCTATCCTGGAGGAGCTGCACCAGCACACCGAGCAGCTGGTGCAGGACCAGTACGGCAACTACGTGATCCAGCACGTGCTGGAGCACGGCAGGCCTGAGGACAAGAGCAAGATCGTGAGCGAGATCAGGGGCAAGGTGCTGGCCCTGAGCCAGCACAAGTTCGCCAGCAACGTGGTGGAGAAGTGCGTGACCCACGCCAGCAGGGCCGAGAGGGCCCTGCTGATCGACGAGGTGTGCTGCCAGAACGACGGCCCTCACAGCGCCCTGTACACCATGATGAAGGACCAGTACGCCAACTACGTGGTGCAGAAGATGATCGACATGGCCGAGCCTGCCCAGAGGAAGATCATCATGCAC…
Pum2 RBD Mut Insert	ATCCAGAGGATCCTGGAGCACTGCACCGCCGAGCAGACCCTGCCTATCCTGGAGGAGCTGCACCAGCACACCGAGCAGCTGGTGCAGGACCAGTACGGCGCCGCCGTGATCGCCCACGTGCTGGAGCACGGCAGGCCTGAGGACAAGAGCAAGATCGTGAGCGAGATCAGGGGCAAGGTGCTGGCCCTGAGCCAGCACAAGTTCGCCGCCGCCGTGGTGGCCAAGTGCGTGACCCACGCCAGCAGGGCCGAGAGGGCCCTGCTGATCGACGAGGTGTGCTGCCAGAACGACGGCCCTCACAGCGCCCTGTACACCATGATGAAGGACCAGTACGCCAACTACGTGGTGCAGAAGATGATCGACATGGCCGAGCCTGCCCAGAGGAAGATCATCATGCAC…
